# Evidence of attack deflection suggests adaptive evolution of wing tails in butterflies

**DOI:** 10.1101/2022.04.05.487106

**Authors:** Ariane Chotard, Joséphine Ledamoisel, Thierry Decamps, Anthony Herrel, Alexis Chaine, Violaine Llaurens, Vincent Debat

## Abstract

Predation is a powerful selective force shaping many behavioural and morphological traits in prey species. The deflection of predator attacks from vital parts of the prey usually involves the coordinated evolution of prey body shape and colour. Here, we test the deflection effect of hindwing tails in the swallowtail butterfly *Iphiclides podalirius*. In this species, hindwings display long tails associated with a conspicuous colour pattern. By surveying the wings within a wild population of *I. podalirius*, we observed that wing damage was much more frequent on the tails. We then used a standardised behavioural assay employing dummy butterflies with real *I. podalirius* wings to study the location of attacks by great tits *Parus major*. Wing tails and conspicuous coloration of the hindwings were struck more often than the rest of the body by birds. Finally, we characterised the mechanical properties of fresh wings and found that the tail vein was more fragile than the others, suggesting facilitated escape ability of butterflies attacked at this location. Our results clearly support the deflective effect of hindwing tails and suggest that predation is an important selective driver of the evolution of wing tails and colour pattern in butterflies.
