## Supplementary table 1: Post Hoc comparisons of bird strike numbers on the dummy butterflies between rank order of attacks. Each strike was characteris for "Evidence of attack deflection suggests adaptive evolution of wing tails in butterflies": Supplementary Table 1 - behavioral experiment Rank.xlsx

### Sheet: Feuil1
Rank order	Parameters	1	2	3	4	5	6
1	estimate
	P
2	estimate	0.999
	P	0.0491
3	estimate	0.721	-0.276
	P	0.325	0.982
4	estimate	0.666	-0.333	-0.055
	P	0.424	0.955	1
5	estimate	0.888	-0.111	0.167	0.222
	P	0.116	1	0.999	0.994
6	estimate	0.722	-0.276	0	0.055	-0.167
	P	0.325	0.982	1	0	0.999
7	estimate	0.666	-0.333	-0.055	0	-0.222	-0.055
	P	0.424	0.955	1	1	0.994	1
